# The evolution of the cytochrome *c*_6_ family of photosynthetic electron transfer proteins

**DOI:** 10.1101/2021.02.16.431308

**Authors:** Barnaby Slater, Darius Kosmützky, R. Ellen R. Nisbet, Christopher J. Howe

## Abstract

During photosynthesis, electrons are transferred between the cytochrome *b*_6_*f* complex and photosystem I. This is carried out by the protein plastocyanin in plant chloroplasts. In contrast, electron transfer can be carried out by either plastocyanin or cytochrome *c*_6_ in many cyanobacteria and eukaryotic algal species. There are three further cytochrome *c*_6_ homologues: cytochrome *c*_6A_ in plants and green algae, and cytochromes *c*_6B_ and *c*_6C_ in cyanobacteria. The function of these proteins is unknown. Here, we present a comprehensive analysis of the evolutionary relationship between the members of the cytochrome *c*_6_ family in photosynthetic organisms. Our phylogenetic analyses show that cytochrome *c*_6B_ and cytochrome *c*_6C_ are likely to be orthologues that arose from a duplication of cytochrome *c*_6_, but that there is no evidence for separate origins for cytochrome *c*_6B_ and *c*_6C_. We therefore propose re-naming cytochrome *c*_6C_ as cytochrome *c*_6B_. We show that cytochrome *c*_6A_ is likely to have arisen from cytochrome *c*_6B_ rather than by an independent duplication of cytochrome *c*_6_, and present evidence for an independent origin of a protein with some of the features of cytochrome *c*_6A_ in peridinin dinoflagellates. We conclude with a new comprehensive model of the evolution of the cytochrome *c*_6_ family which is an integral part of understanding the function of the enigmatic cytochrome *c*_6_ homologues.
