## Supplementary table 1 for "The evolution of the cytochrome *c*_6_ family of photosynthetic electron transfer proteins"

### Sheet: Legend
Supplementary table 1: Cytochrome c6(AB) sequence accessions used for figure 3 and table 1.

### Sheet: Cyanobacteria - figure 3
Organism	Tax ID	Accessions
		c6	c6B
Gleobacter violaceus PCC 7421	251221	BAC89921.1, BAC89847.1	n/a
Synechococcus berkleyi PCC 7336	195250	WP_017324572.1, WP_017328273.1	n/a
Synechococcus springii JA-2-3B'a(2-13)	321332	WP_049749575.1	n/a
Synechococcus yellowstonii JA-3-3Ab	321327	ABD00457.1	n/a
Pseudoanabaena sp. PCC 7367	82654	AFY70959.1	n/a
Pseudoanabaena biceps PCC 7429	927668	ELS34781.1	n/a
Pseudoanabaena sp. PCC 6802	118173	WP_026103054.1	WP_019500107.1
Synechococcus bogii PCC 7502	1173263	WP_041429460.1	n/a
Synechococcus elongatus PCC 7942	1140	ABB57660.1, MBD2707189.1	ABB58572.1
Synechococcus elongatus PCC 6301	269084	P07497.2, BAD79464.1	WP_011243878.1
Parasynechococcus mediterranei RCC 307	316278	CAK27820.1	CAK28501.1
Parasynechococcus antarcticus WH 5701	69042	EAQ74136.1	WP_156776571.1
Parasynechococcus indicus CB 0205	232363	WP_010316724.1	WP_010315885.1
Parasynechococcus sudiatlanticus CB 0101	232348	QCH14179.1	QCH16048.1
Parasynechococcus equatorialis RS9917	221360	EAQ69959.1, EAQ69853.1, EAQ69948.1	EAQ69837.1
Parasynechococcus gyrus RS9916	221359	EAU73378.1, EAU73478.1	EAU73351.1
Parasynechococcus sudipacificus WH8016	166318	EHA64056.1, EHA63926.1	EHA64126.1
Parasynechococcus benguelii CC9311	64471	ABI46847.1, ABI45420.1, ABI47201.1	ABI46052.1
Parasynechococcus pacificus WH7803	32051	CAK23178.1, CAK23410.1	CAK23161.1
Parasynechococcus subtropicalis WH7805	59931	EAR17480.1, EAR18460.1, EAR18525.1	EAR17462.1
Parasynechococcus marearabicus WH8109	166314	AHF64032.1	AHF64052.1
Parasynechococcus africanus CC9605	110662	WP_041434571.1	ABB34751.1
Parasynechococcus nordiatlanticus BL 107	313625	EAU72006.1	EAU72023.1
Parasynechococcus chilensis CC9902	316279	ABB25881.1	ABB25865.1
Parasynechococcus marenigrum WH8102	84588	CAE08013.1	CAE08031.1
Prochlorococcus swingii MIT9313	74547	WP_011129888.1	CAE20637.1
Prochlorococcus swingii MIT9303	59922	ABM78500.1	ABM78561.1
Prochlorococcus ceticus MIT9211	93059	n/a	ABX08509.1
Prochlorococcus marinus CCMP 1375	167539	n/a	AAP99622.1
Prochlorococcus proteus NATL2A	59920	n/a	AAZ57502.1
Prochlorococcus proteus NATL1A	167555	n/a	ABM75191.1
Prochlorococcus tetisii MIT9515	167542	n/a	n/a
Prochlorococcus pastoris CCMP 1986	59919	n/a	n/a
Prochlorococcus neptunius MIT9312	74546	n/a	ABB49776.1
Prochlorococcus nereus MIT9202	93058	n/a	n/a
Prochlorococcus nereus MIT9215	93060	n/a	n/a
Prochlorococcus ponticus MIT9301	167546	n/a	ABO17395.1
Prochlorococcus chisholmii AS9601	146891	n/a	n/a
Synechococcus californii PCC 6312	195253	AFY61034.1	AFY61035.1
Geitlerinema sp. PCC 7407	1173025	AFY67712.1	WP_051030886.1
Cyanobacterium JSC-12	864702	EKQ69688.1, EKQ70999.1, MBF2027324.1	EKQ69686.1
Leptolyngbya boryana PCC 6306	272134	ALVM01000010.1:4349282-4349608, ALVM01000010.1:5389267-5388992	ALVM01000010.1:5586854-5586624
Lyngbya confervoides BDU	1574623	NEV68216.1	NEV68277.1
Leptolyngbya sp. PCC 6406	1173264	WP_155834795.1	WP_027269309.1
Leptolyngbya sp. PCC 7104	118166	WP_026072849.1	WP_017297993.1
Synechococcus mexicanus PCC 7335	91464	EDX84707.1	EDX85261.1
Leptolyngbya sp. PCC 7375	102129	EKV01957.1	EKV02431.1
Geitlerinema sp. PCC 7105	102127	WP_017662293.1	WP_026097484.1
Oscillatoria acuminata PCC 6304	56110	AFY82449.1	AFY82868.1
Oscillatoria sp. PCC 10802	1173028	WP_026099026.1	WP_017719943.1
Microcoleus vaginatus FGP-2	756067	EGK87135.1	EGK85152.1
Oscillatoria nigroviridis PCC 7112	179408	AFZ09106.1	AFZ07626.1
Oscillatoria sp. PCC 6506	272129	CBN53789.1, CBN54607.1	CBN53788.1
Oscillatoria sp. PCC 6407	402777	ALVI01000001.1:39200-39000	ALVI01000037.1:94188-93916
Trichodesmium erythraeum IMS101	203124	ABG51761.1	ABG53591.1
Lyngbya sp. PCC 8106	313612	EAW38236.1	EAW38624.1
Lyngbya aestuarii BL-J	1348334	ERT05481.1	ERT03858.1
Arthrospira platensis NIES-39	696747	BAI93682.1	WP_006618509.1
Arthrospira platensis str. Paraca	634502	KDR55240.1	KDR57901.1
Arthrospira sp. PCC 8005	376219	CDM95871.1	CDM95620.1
Arthrospira platensis C1	459495	EKD07089.1	EKD06795.1
Planktothrix agardhii NIVA-CYA 126	388467	KEI68938.1, KEI67918.1	n/a
Planktothrix prolifica NIVA-CYA 406	545626	AVFV01000098.1:11418-11161, AVFV01000163.1:43726-43977	n/a
Planktothrix prolifica NIVA-CYA 98	329562	AVFZ01000111.1:12758-13015, AVFZ01000057.1:13202-12951	n/a
Planktothrix rubescens NIVA-CYA 407	1255374	AVFW01000096.1:68122-67865, AVFW01000118.1:13083-12832	n/a
Planktothrix agardhii NIVA-CYA 15	329553	AVFS01000101.1:19271-19014, AVFS01000131.1:2088-1810, AVFS01000123.1:27871-28092	n/a
Planktothrix agardhii NIVA-CYA 56/3	329545	AVFY01000028.1:109359-109102, AVFY01000011.1:69120-69371	n/a
Planktothrix prolifica NIVA-CYA 540	1255359	AVFX01000002.1:55257-55514, AVFX01000093.1:70476-70727	n/a
Planktothrix mougeotii NIVA-CYA 405	545630	AVFU01000003.1:17157-17459, AVFU01000100.1:29594-29316, AVFU01000093.1:41985-42206	n/a
Microcoleus sp. PCC 7113	1173027	WP_041780861.1, AFZ18856.1	AFZ19447.1
Coleofasciculus chthonoplastes PCC 7420	118168	EDX74719.1	EDX75995.1
Moorea producens 3L	489825	EGJ28985.1, EGJ30538.1	n/a
Spirulina subsalsa PCC 9445	1173029	ALVR01000009.1:110313-110600	ALVR01000007.1:1502719-1502985
Cyanobacterium ESFC-1	1128427	ARCP01000013.1:45575-45306	ARCP01000004.1:112446-112204
Halothece sp. PCC 7418	65093	AFZ45341.1, AFZ42814.1, AFZ42520.1	n/a
Dactylococcopsis salina PCC 8305	13035	AFZ51514.1, AFZ51132.1	n/a
Gloeocapsa sp. PCC 73106	102232	ELR96578.1	n/a
Geminocystis herdmanii PCC 6308	113355	WP_017293060.1	WP_017294329.1
Cyanobacterium stanieri PCC 7202	292563	AFZ48806.1	AFZ47172.1
Synechococcus euryhalinus PCC 7002	32049	AAB81077.1	ACB00369.1
Leptolyngbya sp. PCC 7376	111781	AFY36900.1	AFY38096.1
Stanieria sp. PCC 7437	111780	AFZ35142.1	AFZ35854.1
Pleurocapsa sp. PCC 7319	118161	WP_036799801.1	WP_019504263.1
Xenococcus sp. PCC 7305	102125	ELS01388.1	n/a
Crinalium epipsammum PCC 9333	1173022	AFZ15065.1	n/a
Chamaesiphon minutus PCC 6605	1173020	AFY94691.1	n/a
Synechocystis sp. PCC 7509	927677	WP_038021977.1	WP_009632682.1
Chroococcoidiopsis thermalis PCC 7203	251229	AFY88363.1	AFY86855.1
Gloeocapsa sp. PCC 7428	1173026	AFZ29950.1	n/a
Calothrix sp. PCC 7103	32057	WP_019492695.1, WP_019490738.1	WP_157230174.1
Rivularia sp. PCC 7116	373994	AFY55976.1, AFY57916.1	AFY54846.1
Fischerella sp. PCC 9605	1173024	WP_026734796.1, WP_026733472.1	n/a
Fischerella sp. JSC-11	372787	EHC19624.1	EHC10596.1
Fischerella sp. PCC 9339	1174528	ALVS01000081.1:4496-4732, ALVS01000067.1:364687-364968	ALVS01000077.1:44210-43941
Fischerella sp. PCC 9431	1173023	ALVX01000009.1:15651-15415, ALVX01000023.1:416475-416194	WP_026723464.1
Nostoc sp. PCC 7524	28072	AFY48706.1, AFY48270.1	AFY48138.1
Nostoc sp. PCC 7107	317936	AFY44498.1, AFY45892.1	AFY44703.1
Cylindrospermum stagnale PCC 7417	56107	AFZ24843.1	AFZ24575.1
Anabaena sp. PCC 7108	163908	WP_016953124.1,	WP_016952802.1
Anabaena cylindrica PCC 7122	272123	AFZ56046.1, AFZ56045.1	AFZ58400.1

### Sheet: Eukaryota - table 1
Supergroup	Clade	Organism	Tax ID	Accessions
				c6	c6B	c6A
Glaucophyta	Glaucophyta	Cyanophora paradoxa	2762	CAB99190.1	EG946798.1	n/a
Rhodophyta	Rhodophyta	Galdieria sulphuraria	130081	AIG92592.1	XP_005704623.1	n/a
		Grateloupia lanceola	417830	HM767138.1:90068-89748	n/a	n/a
		Halymenia maculata	159591	NC_046751.1:140649-140284	n/a	n/a
		Cyanidioschyzon merolae	45157	NP_849111.1	n/a	n/a
		Cyanidium caldarium	2771	AAF12937.1	n/a	n/a
		Cyanidiococcus yangmingshanensis	2690220	QMX77421.1	n/a	n/a
		Cyanidiaceae sp. MX-AZ01	1503164	AIA61245.1	n/a	n/a
		Porphyridium sordidum	28024	AOM66545.1	n/a	n/a
		Porphyridium purpureum	35688	ATJ02825.1	KAA8498138.1	n/a
		Pyropia endiviifolia	1699272	ALL97164.1	n/a	n/a
		Bangia fuscopurpurea	101920	AKE98803.1	n/a	n/a
		Pyropia haitanensis	1262161	AGG36977.1	AMB37186.1	n/a
		Pyropia pulchra	60925	AMK96962.1	n/a	n/a
		Porphyra umbilicalis	2786	AFC39870.1	OSX80300.1	n/a
		Pyropia yezoensis	2788	Q8WKJ8.1	n/a	n/a
		Porphyra purpurea	2787	AAC08086.1	n/a	n/a
		Pyropia tenera	2785	ABM66380.1	n/a	n/a
		Flintiella sanguinaria	101926	ARO91202.1	n/a	n/a
		Pyropia perforata	182771	KJ776828.1:10978-11295	n/a	n/a
		Wildemania schizophylla	1134705	KR020505.1:10941-11258	n/a	n/a
		Pyropia kanakaensis	139729	KJ776836.1:10963-11280	n/a	n/a
		Pyropia fucicola	144551	KJ776837.1:11026-11289	n/a	n/a
		Pyropia dentata	76160	LC521919.1:11224-11541	n/a	n/a
		Bulboplastis apyrenoidosa	1070855	ARO90834.1	n/a	n/a
		Ahnfeltia plicata	28023	AOM65603.1	n/a	n/a
		Apophlaea sinclairii	212746	AOM65797.1	n/a	n/a
		Nemalion sp. H.1444	1907586	SCW22903.1	n/a	n/a
		Liagoropsis maxima	1653392	SCW22697.1	n/a	n/a
		Corynoplastis japonica	700918	ARO90922.1	n/a	n/a
		Bangiopsis subsimplex	139980	ARO90343.1	n/a	n/a
		Ophidocladus simpliciusculus	1261574	ARW65908.1	n/a	n/a
		Thorea hispida	202687	AOM65410.1	n/a	n/a
		Liagora brachyclada	1884665	SCW24125.1	n/a	n/a
		Izziella formosana	1653389	SCW22288.1	n/a	n/a
		Scinaia undulata	1884664	SCW23309.1	n/a	n/a
		Erythrotrichia carnea	35151	AOM66761.1	n/a	n/a
		Asparagopsis taxiformis	260499	AOM66003.1	n/a	n/a
		Titanophycus setchellii	940129	SCW23515.1	n/a	n/a
		Hildenbrandia rubra	31481	AOM67353.1	n/a	n/a
		Yamadaella caenomyce	259029	SCW23719.1	n/a	n/a
		Balbiania investiens	111861	QBX88546.1	n/a	n/a
		Helminthora furcellata	1884666	SCW21062.1	n/a	n/a
		Gracilariopsis mclachlanii	486813	AXI97257.1	n/a	n/a
		Sporolithon durum	48970	AMK96186.1	n/a	n/a
		Hildenbrandia rivularis	135206	AOM67163.1	n/a	n/a
		Porolithon onkodes	231751	ASB29641.1	n/a	n/a
		Renouxia sp.	2485823	AYR06363.1	n/a	n/a
		Rhodogorgon sp.	2485824	AYR06564.1	n/a	n/a
		Sarcopeltis skottsbergii	2765380	QOS04492.1	n/a	n/a
		Trichogloeopsis pedicellata	1495610	SCW24329.1	n/a	n/a
		Liagora harveyana	406718	SCW22492.1	n/a	n/a
		Neoizziella asiatica	1077397	SCW23104.1	n/a	n/a
		Hommersandiophycus borowitzkae	268573	SCW22085.1	n/a	n/a
		Gracilariopsis tenuifrons	31472	AXF36142.1	n/a	n/a
		Plocamium cartilagineum	31452	AOM67957.1	n/a	n/a
		Gracilariopsis longissima	172976	AXI97053.1	n/a	n/a
		Rhodochaete parvula	110510	ARO91392.1	n/a	n/a
		Corallina officinalis	35170	QJF58558.1	n/a	n/a
		Chondrus crispus	2769	CCP38048.1	n/a	n/a
		Dermonema virens	1077399	SCW21265.1	n/a	n/a
		Gracilariopsis heteroclada	172978	AXE43519.1	n/a	n/a
		Compsopogon caeruleus	31354	ARX96175.1	n/a	n/a
		Riquetophycus sp.	1897556	AOM64603.1	n/a	n/a
		Gelidium elegans	37200	AMK96380.1	n/a	n/a
		Synarthrophyton chejuense	2485825	AYR05656.1	n/a	n/a
		Ceramium sungminbooi	1896769	AKU47349.1	n/a	n/a
		Rhodymenia pseudopalmata	31502	AOM64403.1	n/a	n/a
		Gracilaria edulis	172966	QHS70580.1	n/a	n/a
		Hypnea pannosa	105607	QCI07232.1	n/a	n/a
		Caloglossa monosticha	76906	ARW60956.1	n/a	n/a
		Pterocladia lucida	31408	QJH88208.1	n/a	n/a
		Calliarthron tuberculosum	48942	AGA63761.1	n/a	n/a
		Platysiphonia delicata	2006979	ARW59499.1	n/a	n/a
		Hydropuntia rangiferina	338881	AXI96644.1	n/a	n/a
		Gracilaria tenuistipitata var. liui	285951	AAT79594.1	n/a	n/a
		Coeloseira compressa	1852973	ANH09540.1	n/a	n/a
		Galaxaura rugosa	268570	SCW21677.1	n/a	n/a
		Acrochaetium secundatum	209631	QBX88341.1	n/a	n/a
		Kappaphycus alvarezii	38544	AOV83619.1	n/a	n/a
		Lympha mucosa	2045360	QHO64059.1	n/a	n/a
		Boldia erythrosiphon	74908	ARO90675.1	n/a	n/a
		Gelidium gabrielsonii	2483892	AYO27724.1	n/a	n/a
		Gelidium kathyanniae	2483893	AYO27947.1	n/a	n/a
		Gelidium galapagense	317100	QBA96442.1	n/a	n/a
		Caloglossa intermedia	100879	ARW61363.1	n/a	n/a
		Gelidium coulteri	28849	QBA96242.1	n/a	n/a
		Gelidium sinicola	1911539	QBA96642.1	n/a	n/a
		Crouania attenuata	42002	QCI05517.1	n/a	n/a
		Ceramium japonicum	218448	AOM66398.1	n/a	n/a
		Gracilariopsis lemaneiformis	2782	AJO68360.1	n/a	n/a
		Gracilariopsis chorda	448386	AOM66974.1	n/a	n/a
		Schizymenia dubyi	38368	AOM64999.1	n/a	n/a
		Palmaria palmata	2822	AOM67757.1	n/a	n/a
		Gracilaria gracilis	2777	AXI96440.1	n/a	n/a
		Crassa caudata	2572395	AXI96032.1	n/a	n/a
		Neogoniolithon spectabile	231755	AYR06155.1	n/a	n/a
		Helminthocladia australis	260093	SCW21881.1	n/a	n/a
		Gracilaria ferox	1184158	AXI96236.1	n/a	n/a
		Caulacanthus okamurae	152008	QIZ74579.1	n/a	n/a
		Mastocarpus papillatus	31436	AOL58040.1	n/a	n/a
		Grateloupia filicina	31455	AWD77398.1	n/a	n/a
		Grateloupia asiatica	151735	BCB14965.1	n/a	n/a
		Antithamnionella ternifolia	207919	QCI04094.1	n/a	n/a
		Schimmelmannia schousboei	173468	AOM64797.1	n/a	n/a
		Gracilaria spinulosa	172972	QHS70783.1	n/a	n/a
		Grateloupia taiwanensis	1260292	AGO19827.1	n/a	n/a
		Gracilaria textorii	172949	QHS70986.1	n/a	n/a
		Leiomenia cribrosa	217483	QCI07436.1	n/a	n/a
		Caloglossa beccarii	131038	ARW62197.1	n/a	n/a
		Agarophyton vermiculophyllum	2608709	AXI96849.1	n/a	n/a
		Dasya binghamiae	1896963	AOH77223.1	n/a	n/a
		Grateloupia turuturu	118375	QHD45227.1	n/a	n/a
		Dicranema revolutum	239144	QCI06231.1	n/a	n/a
		Crassa firma	2510791	APR74483.1	n/a	n/a
		Gracilaria changii	172969	ART65343.1	n/a	n/a
		Centroceras clavulatum	159503	QCI05123.1	n/a	n/a
		Melanthalia intermedia	172989	AXI97460.1	n/a	n/a
		Gracilaria salicornia	172968	AHH24495.1	n/a	n/a
		Agarophyton chilense	2510777	AMK96778.1	n/a	n/a
		Gelidium vagum	35171	AMK96579.1	n/a	n/a
		Dichotomaria marginata	268567	SCW21469.1	n/a	n/a
		Spyridia filamentosa	196632	ARW66110.1	n/a	n/a
		Polysiphonia sp.	1967842	ARW69235.1	n/a	n/a
		Sonderella linearis	110477	ARW66948.1	n/a	n/a
		Sebdenia flabellata	42024	AOM65207.1	n/a	n/a
		Bostrychia tenella	324755	ARW61158.1	n/a	n/a
		Bostrychia simpliciuscula	324754	ARW61995.1	n/a	n/a
		Dasysiphonia japonica	2506492	QCI05765.1	n/a	n/a
		Lithothamnion sp.	1940749	AYR05959.1	n/a	n/a
		Polysiphonia elongata	159753	ARW63232.1	n/a	n/a
		Kumanoa americana	1196377	AOM67548.1	n/a	n/a
		Vertebrata lanosa	1261582	AJH66047.1	n/a	n/a
		Polysiphonia sertularioides	945028	ARW62401.1	n/a	n/a
		Laurencia snackeyi	1858662	CRF40034.1	n/a	n/a
		Inkyuleea mariana	123988	QCI09108.1	n/a	n/a
		Anotrichium furcellatum	41999	QCI04290.1	n/a	n/a
		Leptosiphonia brodiei	2608611	ARW62812.1	n/a	n/a
		Bostrychia moritziana	103713	ARW61573.1	n/a	n/a
		Laurencieae sp.	2007162	ARW60113.1	n/a	n/a
		Delesseria sanguinea	131097	QCI05957.1	n/a	n/a
		Dasya naccarioides	2007180	ARW65093.1	n/a	n/a
		Dipterosiphonia australica	2007208	ARW66744.1	n/a	n/a
		Lophocladia kuetzingii	675577	ARW67555.1	n/a	n/a
		Thuretia quercifolia	189650	ARW66327.1	n/a	n/a
		Gredgaria maugeana	2007213	ARW67149.1	n/a	n/a
		Nitophyllum punctatum	158729	QCI07694.1	n/a	n/a
		Polysiphonia stricta	173545	ARW63437.1	n/a	n/a
		Palisada sp.	1955416	ARW68618.1	n/a	n/a
		Osmundea sinicola	290685	QFR99804.1	n/a	n/a
		Cliftonaea pectinata	2007206	ARW68119.1	n/a	n/a
		Polysiphonia schneideri	717899	ARW68829.1	n/a	n/a
		Pleurostichidium falkenbergii	121064	QCH39575.1	n/a	n/a
		Taenioma perpusillum	210852	ARW68417.1	n/a	n/a
		Polysiphonia scopulorum	257860	ARW65502.1	n/a	n/a
		Dictyomenia sonderi	2007178	ARW69030.1	n/a	n/a
		Polysiphonia teges	2007110	ARW69853.1	n/a	n/a
		Periphykon beckeri	2006982	ARW60317.1	n/a	n/a
		Erythroglossum lusitanicum	2575615	QCI06507.1	n/a	n/a
		Dictyurus purpurascens	189649	QCI06429.1	n/a	n/a
		Callithamnion tetricum	193179	QCI05041.1	n/a	n/a
		Membranoptera platyphylla	1204437	AMJ16856.1	n/a	n/a
		Acrosorium ciliolatum	1550622	ARW59909.1	n/a	n/a
		Vertebrata isogona	2006944	ARW64599.1	n/a	n/a
		Membranoptera weeksiae	158720	AHZ94613.1	n/a	n/a
		Bornetia secundiflora	2575637	QCI04849.1	n/a	n/a
		Membranoptera tenuis	158698	AKL79075.1	n/a	n/a
		Digenea simplex	945030	ARW69444.1	n/a	n/a
		Vertebrata australis	2006943	ARW65707.1	n/a	n/a
		Melanothamnus harveyi	397005	ARW65413.1	n/a	n/a
		Osmundaria fimbriata	228265	ARW60733.1	n/a	n/a
		Spermothamnion repens	31383	QCI08586.1	n/a	n/a
		Cryptopleura ramosa	131094	QCI05589.1	n/a	n/a
		Rhodomela confervoides	35163	ARW62602.1	n/a	n/a
		Herposiphonia versicolor	2007163	ARW64684.1	n/a	n/a
		Polysiphonia infestans	2006978	ARW64276.1	n/a	n/a
		Dasyclonium flaccidum	2007274	ARW66540.1	n/a	n/a
		Tolypiocladia glomerulata	860646	ARW69652.1	n/a	n/a
		Vertebrata thuyoides	2006970	ARW63023.1	n/a	n/a
		Bryothamnion seaforthii	2007182	ARW63844.1	n/a	n/a
		Thaumatella adunca	2006976	ARW67351.1	n/a	n/a
		Kuetzingia canaliculata	228262	ARW67778.1	n/a	n/a
		Laurenciella marilzae	1413812	ARW59703.1	n/a	n/a
		Symphyocladia dendroidea	2006977	ARW61787.1	n/a	n/a
		Dipterocladia arabiensis	2007176	ARW59297.1	n/a	n/a
		Pleonosporium borreri	2575635	QCI07783.1	n/a	n/a
		Sphondylothamnion multifidum	193186	QCI08777.1	n/a	n/a
		Sheathia arcuata	340433	KY033529.1:13477-13788	n/a	n/a
		Palmaria decipiens	187399	NC_046495.1:15432-15109	n/a	n/a
		Corallina ferreyrae	2547422	NC_041636.1:14601-14344	n/a	n/a
		Corallina chilensis	2582857	NC_042901.1:14600-14343	n/a	n/a
Viridiplantae	Chlorophyta	Ulva fasciata	111617	ALP32383.1	n/a	n/a
		Bryopsis maxima	3129	P11448.1	n/a	n/a
		Cladophora glomerata	162068	P83391.1	n/a	n/a
		Chlorella vulgaris	3077	BAC54100.1	n/a	VJNP01000466.1:4619-4885
		Raphidocelis subcapitata	307507	GBF92470.1	n/a	GBF89429.1
		Chlorolobion braunii	34112	Q09099.1	n/a	n/a
		Gonium pectorale	33097	KXZ46604.1	n/a	KXZ54884.1
		Monoraphidium neglectum	145388	KIY94460.1	n/a	KIZ03020.1
		Coccomyxa subellipsoidea C-169	574566	EIE23706.1	n/a	EIE22508.1
		Chlamydomonas reinhardtii	3055	P08197.2	n/a	PNW71937.1
		Pseudopediastrum boryanum	55410	BAF98274.1	n/a	n/a
		Tetradesmus obliquus	3088	P57736.1	n/a	NEDT01001477.1:6626-6784
		Chlorella variabilis	554065	EFN50943.1	n/a	EFN54427.1
		Micractinium conductrix	554055	PSC76507.1	n/a	PSC69669.1
		Pediastrum duplex	3105	BAF98275.1	n/a	n/a
		Chlorella sorokiniana	3076	PRW56639.1	n/a	n/a
		Pycnococcus provasolii	41880	GHP07051.1	n/a	n/a
		Scenedesmus sp. NREL 46B-D3	2650976	KAF6257842.1	n/a	JACERP010001475.1:6177-6338
		Scenedesmus sp. PABB004	2742167	KAF8063717.1	n/a	KAF8068296.1
		Chlamydomonas eustigma	1157962	n/a	n/a	GAX74241.1
		Micromonas pusilla CCMP1545	564608	n/a	n/a	EEH51598.1
		Volvox carteri f. nagariensis	3068	n/a	n/a	EFJ41518.1
		Bathycoccus prasinos	41875	n/a	n/a	CCO17277.1
		Dunaliella salina	3046	KAF5825312.1	n/a	KAF5833745.1
		Haematococcus lacustris	44745	n/a	n/a	GFH26383.1
		Ostreococcus tauri	70448	n/a	n/a	CAL57840.1
		Ostreococcus lucimarinus CCE9901	436017	n/a	n/a	CP000596.1
		Botryococcus braunii	38881	FY366109.1	n/a	MVGU01000296.1300299-300460
		Acetabularia acetabulum	35845	n/a	n/a	EC097031.1
		Mychonastes homosphaera	31300	VXJC01000007.1:193842-193585	n/a	VXJC01000006.1:1377083-1376838
		Picochlorum sp. 'soloecismus'	2053932	PJAJ01000029.1:552566-552315	n/a	PJAJ01000027.1:88538-88810
		Picochlorum sp. 'celeri'	2695429	JAACMV010000020.1:223098-222829	n/a	JAACMV010000010.1:417116-416826
		Picochlorum sp. SENEW3	1470871	JPID01000061.1:36509-36240	n/a	JPID01000052.1:241421-241131
		Picochlorum costavermella	2009235	WKLD01000089.1:755839-756108	n/a	WKLD01000011.1:176894-177157
		Picochlorum sp. BH-2019	2601844	WJEA01000012.1:205223-204969	n/a	WJEA01000004.1:778219-778482
		Nannochloris sp. X1	2056401	QAWZ01000087.1:119262-119531	n/a	QAWZ01000276.1:6867-7157
		Picocystis sp.	2679971	n/a	n/a	QYZS01000199.1:24189-23878
		Tetraselmis striata	3165	VCJN01001903.1:67484-67804	n/a	VCJN01002078.1:10791-10985
		Ulva mutabilis	498180	UNSF01000017.1:581417-581602	n/a	UNSF01000043.1:257495-257746
		Ulva prolifera	3117	n/a	n/a	SDUY01000414.1:6711-6460
		Parachlorella kessleri	3074	BBXU01000007.1:3021-2770	n/a	VTSQ01000003.1:188819-188529
		Coelastrella sp. UTEX B 3026	2033643	NSMO01014358.1:26456-26271	n/a	NSMO01003831.1:3742-3903
	Streptophyta	Arabidopsis thaliana	3702	n/a	n/a	AED95193.1
		Arabidopsis lyrata subsp. lyrata	81972	n/a	n/a	EFH39794.1
		Camelina sativa	90675	n/a	n/a	XP_010481660.1
		Capsella rubella	81985	n/a	n/a	EOA12602.1
		Eutrema salsugineum	72664	n/a	n/a	ESQ39603.1
		Brassica oleracea var. oleracea	109376	n/a	n/a	XP_013613465.1
		Brassica napus	3708	n/a	n/a	CDY36709.1
		Brassica oleracea	3712	n/a	n/a	VDD25174.1
		Olimarabidopsis pumila	74718	n/a	n/a	JZ945790.1
		Microthlaspi erraticum	1685480	n/a	n/a	CAA7057354.1
		Sinapis alba	3728	n/a	n/a	KAF8080141.1
		Brassica rapa	3711	n/a	n/a	VDC90617.1
		Arabis alpina	50452	n/a	n/a	KFK31594.1
		Raphanus sativus	3726	n/a	n/a	XP_018433172.1
		Raphanus raphanistrum subsp. Landra	328428	n/a	n/a	EX775393.1
		Arabis nemorensis	586526	n/a	n/a	VVB07970.1
		Brassica cretica	69181	n/a	n/a	KAF3541822.1
		Tarenaya hassleriana	28532	n/a	n/a	XP_010538625.1
		Carica papaya	3649	n/a	n/a	XP_021890052.1
		Theobroma cacao	3641	n/a	n/a	EOY27551.1
		Pistacia vera	55513	n/a	n/a	XP_031268133.1
		Citrus sinensis	2711	n/a	n/a	XP_006468460.1
		Herrania umbratica	108875	n/a	n/a	XP_021294814.1
		Durio zibethinus	66656	n/a	n/a	XP_022723596.1
		Citrus clementina	85681	n/a	n/a	XP_024047095.1
		Punica granatum	22663	n/a	n/a	XP_031398919.1
		Corchorus olitorius	93759	n/a	n/a	OMO65798.1
		Hibiscus syriacus	106335	n/a	n/a	KAE8715059.1
		Gossypium raimondii	29730	n/a	n/a	KJB66981.1
		Gossypium hirsutum	3635	n/a	n/a	XP_012452873.1
		Gossypium barbadense	3634	n/a	n/a	KAB2025752.1
		Gossypium tomentosum	34277	n/a	n/a	TYH67371.1
		Gossypium darwinii	34276	n/a	n/a	TYG65391.1
		Gossypium mustelinum	34275	n/a	n/a	TYI77869.1
		Gossypium arboreum	29729	n/a	n/a	KHG03889.1
		Rhodamnia argentea	178133	n/a	n/a	XP_030548848.1
		Gossypium australe	47621	n/a	n/a	KAA3478100.1
		Citrus unshiu	55188	n/a	n/a	GAY33678.1
		Acer yangbiense	1000413	n/a	n/a	TXG48315.1
		Syzygium oleosum	219896	n/a	n/a	XP_030470858.1
		Eucalyptus grandis	71139	n/a	n/a	KCW73400.1
		Eucalyptus gunnii	3933	n/a	n/a	CT983360.1
		Cephalotus follicularis	3775	n/a	n/a	GAV64368.1
		Populus trichocarpa	3694	n/a	n/a	RQP00965.1
		Ziziphus jujuba	326968	n/a	n/a	XP_015884462.1
		Populus alba	43335	n/a	n/a	XP_034887834.1
		Populus euphratica	75702	n/a	n/a	XP_011000202.1
		Populus tremula	113636	n/a	n/a	BU867334.1
		Trema orientale	63057	n/a	n/a	PON74440.1
		Parasponia andersonii	3476	n/a	n/a	PON45584.1
		Morus notabilis	981085	n/a	n/a	XP_024030164.1
		Jatropha curcas	180498	n/a	n/a	XP_012074013.1
		Quercus suber	58331	n/a	n/a	XP_023893363.1
		Quercus lobata	97700	n/a	n/a	XP_030944453.1
		Rhamnella rubrinervis	2594499	n/a	n/a	KAF3450012.1
		Castanea mollissima	60419	n/a	n/a	KAF3964638.1
		Vitis vinifera	29760	n/a	n/a	RVX07174.1
		Vitis riparia	96939	n/a	n/a	XP_034676455.1
		Prunus armeniaca	36596	n/a	n/a	CAB4307126.1
		Prunus avium	42229	n/a	n/a	XP_021828044.1
		Abrus precatorius	3816	n/a	n/a	XP_027347405.1
		Lotus japonicus	34305	n/a	n/a	AFK45176.1
		Prunus mume	102107	n/a	n/a	XP_008225815.1
		Senna tora	362788	n/a	n/a	KAF7842561.1
		Mucuna pruriens	157652	n/a	n/a	RDX82715.1
		Prunus persica	3760	n/a	n/a	ONI11525.1
		Juglans regia	51240	n/a	n/a	KAF5474638.1
		Malus domestica	3750	n/a	n/a	XP_028958788.1
		Salix brachista	2182728	n/a	n/a	KAB5525316.1
		Spatholobus suberectus	455371	n/a	n/a	TKY58985.1
		Malus baccata	106549	n/a	n/a	TQD98426.1
		Hevea brasiliensis	3981	n/a	n/a	XP_021678573.1
		Cicer arietinum	3827	n/a	n/a	XP_004505318.1
		Phaseolus vulgaris	3885	n/a	n/a	ESW29782.1
		Phaseolus acutifolius	33129	n/a	n/a	HO807966.1
		Prunus dulcis	3755	n/a	n/a	VVA22725.1
		Morella rubra	262757	n/a	n/a	KAB1228314.1
		Medicago truncatula	3880	n/a	n/a	AFK42813.1
		Cannabis sativa	3483	n/a	n/a	KAF4380533.1
		Pyrus ussuriensis x Pyrus communis	2448454	n/a	n/a	KAB2637028.1
		Arachis hypogaea	3818	n/a	n/a	XP_025646943.1
		Cajanus cajan	3821	n/a	n/a	KYP76374.1
		Prosopis alba	207710	n/a	n/a	XP_028759287.1
		Carpinus fangiana	176857	n/a	n/a	KAE7995965.1
		Lupinus albus	3870	n/a	n/a	KAE9613656.1
		Vigna angularis	3914	n/a	n/a	KOM31791.1
		Vigna angularis var. angularis	157739	n/a	n/a	BAT74857.1
		Vigna radiata var. radiata	3916	n/a	n/a	XP_014507619.2
		Glycine max	3847	n/a	n/a	KRH50430.1
		Glycine soja	3848	n/a	n/a	KHN42981.1
		Arachis duranensis	130453	n/a	n/a	XP_015960206.1
		Ricinus communis	3988	n/a	n/a	XP_015577842.1
		Lupinus angustifolius	3871	n/a	n/a	XP_019445871.1
		Vigna unguiculata	3917	n/a	n/a	XP_027918233.1
		Populus deltoides	3696	n/a	n/a	KAF9833666.1
		Rosa chinensis	74649	n/a	n/a	PRQ30013.1
		Tripterygium wilfordii	458696	n/a	n/a	KAF5729197.1
		Trifolium subterraneum	3900	n/a	n/a	GAU47299.1
		Momordica charantia	3673	n/a	n/a	XP_022146690.1
		Fragaria vesca subsp. vesca	101020	n/a	n/a	XP_004293752.1
		Cucurbita moschata	3662	n/a	n/a	XP_022926876.1
		Cucurbita pepo subsp. pepo	3664	n/a	n/a	XP_023517564.1
		Cucurbita maxima	3661	n/a	n/a	XP_023003546.1
		Pyrus x bretschneideri	225117	n/a	n/a	XP_009353948.1
		Trifolium pratense	57577	n/a	n/a	PNY14979.1
		Cucumis melo	3656	n/a	n/a	XP_008439440.1
		Cucumis sativus	3659	n/a	n/a	KAE8647784.1
		Salix dunnii	1413687	n/a	n/a	KAF9668190.1
		Prunus yedoensis var. nudiflora	2094558	n/a	n/a	PQQ16349.1
		Arachis ipaensis	130454	n/a	n/a	XP_016198252.2
		Manihot esculenta	3983	n/a	n/a	XP_021596801.1
		Nyssa sinensis	561372	n/a	n/a	KAA8544790.1
		Handroanthus impetiginosus	429701	n/a	n/a	PIN14623.1
		Olea europaea var. sylvestris	158386	n/a	n/a	XP_022847878.1
		Coffea eugenioides	49369	n/a	n/a	XP_027183653.1
		Ipomoea triloba	35885	n/a	n/a	XP_031130191.1
		Nicotiana tabacum	4097	n/a	n/a	XP_016443791.1
		Nicotiana tomentosiformis	4098	n/a	n/a	XP_009611368.1
		Ipomoea nil	35883	n/a	n/a	XP_019169906.1
		Coffea arabica	13443	n/a	n/a	XP_027086200.1
		Nicotiana sylvestris	4096	n/a	n/a	XP_009773130.1
		Striga asiatica	4170	n/a	n/a	GER33175.1
		Olea europaea subsp. europaea	158383	n/a	n/a	CAA2961691.1
		Helianthus annuus	4232	n/a	n/a	KAF5769558.1
		Helianthus tuberosus	4233	n/a	n/a	EL464954.1
		Helianthus argophyllus	73275	n/a	n/a	EE611875.1
		Helianthus exilis	400408	n/a	n/a	EE640762.1
		Helianthus paradoxus	73304	n/a	n/a	EL490218.1
		Guizotia abyssinica	4230	n/a	n/a	GE569720.1
		Coffea canephora	49390	n/a	n/a	CDP11235.1
		Erythranthe guttata	4155	n/a	n/a	EYU43683.1
		Antirrhinum majus	4151	n/a	n/a	AJ560161.1
		Solanum tuberosum	4113	n/a	n/a	XP_006362590.1
		Nicotiana attenuata	49451	n/a	n/a	OIT06217.1
		Solanum chilense	4083	n/a	n/a	TMW91589.1
		Solanum pennellii	28526	n/a	n/a	XP_015063799.1
		Carthamus tinctorius	4222	n/a	n/a	EL409857.1
		Actinidia chinensis var. chinensis	1590841	n/a	n/a	PSR87635.1
		Rhododendron simsii	118357	n/a	n/a	KAF7150346.1
		Solanum lycopersicum	4081	n/a	n/a	XP_004233233.1
		Saussurea medusa	137893	n/a	n/a	FF146741.1
		Cynara cardunculus var. scolymus	59895	n/a	n/a	KVI08450.1
		Centaurea solstitialis	347529	n/a	n/a	EH779244.1
		Centaurea maculosa	215693	n/a	n/a	EH732630.1
		Barnadesia spinosa	171760	n/a	n/a	GE550757.1
		Camellia sinensis	4442	n/a	n/a	XP_006468459.1
		Tanacetum cinerariifolium	118510	n/a	n/a	GEW98603.1
		Mikania micrantha	192012	n/a	n/a	KAD7478343.1
		Capsicum annuum	4072	n/a	n/a	PHT89787.1
		Spinacia oleracea	3562	n/a	n/a	XP_021856810.1
		Capsicum baccatum	33114	n/a	n/a	PHT55325.1
		Sesamum indicum	4182	n/a	n/a	XP_011096794.1
		Lactuca saligna	75948	n/a	n/a	CAB4083709.1
		Dorcoceras hygrometricum	472368	n/a	n/a	KZV42515.1
		Daucus carota subsp. sativus	79200	n/a	n/a	KZN11670.1
		Lactuca sativa	4236	n/a	n/a	PLY71200.1
		Phtheirospermum japonicum	374723	n/a	n/a	GFQ04831.1
		Salvia splendens	180675	n/a	n/a	TEY88962.1
		Artemisia annua	35608	n/a	n/a	PWA89329.1
		Beta vulgaris subsp. vulgaris	3555	n/a	n/a	XP_019107722.1
		Genlisea aurea	192259	n/a	n/a	EPS71609.1
		Chenopodium quinoa	63459	n/a	n/a	XP_021759665.1
		Capsicum chinense	80379	n/a	n/a	PHU25697.1
		Rhododendron williamsianum	262921	n/a	n/a	KAE9452137.1
		Nelumbo nucifera	4432	n/a	n/a	XP_019055579.1
		Aquilegia coerulea	218851	n/a	n/a	PIA37779.1
		Coptis chinensis	261450	n/a	n/a	KAF9587596.1
		Thalictrum thalictroides	46969	n/a	n/a	KAF5193247.1
		Papaver somniferum	3469	n/a	n/a	RZC43760.1
		Asparagus officinalis	4686	n/a	n/a	ONK74848.1
		Carex littledalei	544730	n/a	n/a	KAF3325518.1
		Cinnamomum micranthum f. kanehirae	337451	n/a	n/a	RWR81934.1
		Ananas comosus	4615	n/a	n/a	XP_020081533.1
		Kingdonia uniflora	39325	n/a	n/a	KAF6163503.1
		Apostasia shenzhenica	1088818	n/a	n/a	PKA52557.1
		Elaeis guineensis	51953	n/a	n/a	XP_029123883.1
		Musa acuminata subsp. malaccensis	214687	n/a	n/a	XP_009382823.1
		Dendrobium catenatum	906689	n/a	n/a	XP_020698344.1
		Zostera marina	29655	n/a	n/a	KMZ64095.1
		Panicum miliaceum	4540	n/a	n/a	RLN36432.1
		Zea mays	4577	n/a	n/a	ONM58742.1
		Hordeum vulgare	4513	n/a	n/a	KAE8777767.1
		Dichanthelium oligosanthes	888268	n/a	n/a	OEL15939.1
		Sorghum bicolor	4558	n/a	n/a	EER99563.1
		Panicum hallii	206008	n/a	n/a	XP_025801134.1
		Phalaenopsis equestris	78828	n/a	n/a	XP_020578652.1
		Panicum hallii var. hallii	1504633	n/a	n/a	PUZ72534.1
		Vanilla planifolia	51239	n/a	n/a	KAG0475693.1
		Setaria italica	4555	n/a	n/a	XP_004958058.1
		Setaria viridis	4556	n/a	n/a	TKW35378.1
		Digitaria exilis	1010633	n/a	n/a	KAF8664509.1
		Triticum dicoccoides	85692	n/a	n/a	XP_037484502.1
		Triticum aestivum	4565	n/a	n/a	KAF7007989.1
		Aegilops tauschii subsp. tauschii	169297	n/a	n/a	XP_020192565.1
		Brachypodium distachyon	15368	n/a	n/a	KQK15676.1
		Oryza brachyantha	4533	n/a	n/a	XP_006658708.1
		Saccharum hybrid cultivar SP80-3280	193079	n/a	n/a	AVY91771.1
		Triticum turgidum subsp. durum	4567	n/a	n/a	VAH28840.1
		Oryza sativa Japonica Group	39947	n/a	n/a	XP_015645504.1
		Oryza sativa Indica Group	39946	n/a	n/a	EAZ04378.1
		Aeschynomene indica	48135	n/a	n/a	FO997300.1
		Oryza meyeriana var. granulata	110450	n/a	n/a	KAF0905955.1
		Eragrostis curvula	38414	n/a	n/a	TVU38387.1
		Ensete ventricosum	4639	n/a	n/a	JTFG03006704.1:16231-16632
		Colocasia esculenta	4460	n/a	n/a	n/a
		Nymphaea colorata	210225	n/a	n/a	XM_031649418.1
		Amborella trichopoda	13333	n/a	n/a	XP_006853442.3
		Nymphaea thermarum	419125	n/a	n/a	n/a
		Picea sitchensis	3332	n/a	n/a	ABK22349.1
		Adiantum capillus-veneris	13818	n/a	n/a	MBC9838406.1
		Selaginella moellendorffii	88036	n/a	n/a	EFJ34471.1
		Marchantia polymorpha subsp. ruderalis	1480154	n/a	n/a	OAE21714.1
		Ceratodon purpureus	3225	n/a	n/a	KAG0590681.1
		Physcomitrium patens	3218	n/a	n/a	XP_024392410.1
		Marchantia polymorpha	3197	n/a	n/a	PTQ29755.1
		Closterium peracerosum-strigosum-littorale complex	34146	n/a	n/a	ABK54022.1
		Klebsormidium nitens	105231	n/a	n/a	GAQ79230.1
SAR- rhizaria	Paulinella	Paulinella micropora	1928728	n/a	KX897545.1:6597-6343	n/a
		Paulinella chromatophora	39717	n/a	CP000815.1:8258 -8010	n/a
		Paulinella longichromatophora	1708747	n/a	MG264610.1:6759-6475	n/a
	Chlorarachniophyta	Bigelowiella natans	227086	AAP79140.1	n/a	n/a
		Gymnochlora stellata	67809	ACF24532.1	n/a	n/a
Cryptomonads	Cryptomonads	Guillardia theta CCMP2712	905079	EKX51851.1	n/a	EKX40383.1
		Rhodomonas salina	52970	EG749555.1	n/a	n/a
		Teleaulax amphioxeia	77931	n/a	n/a	n/a
		Storeatula sp. CCMP1868	195070	n/a	n/a	n/a
		Chroomonas mesostigmatica CCMP1168	1195612	n/a	n/a	n/a
		Chroomonas placoidea	173977	n/a	n/a	n/a
		Cryptomonas curvata	233186	n/a	n/a	n/a
Haptista	Haptophyta	Emiliania huxleyi CCMP1516	280463	EOD35844.1	n/a	EOD13527.1
		Isochrysis galbana	37099	AAW79334.1	n/a	n/a
		Diacronema lutheri	2081491	P00107.1	n/a	EC176610.1
		Chrysochromulina parva	127563	PJAB01001110.1:5406-5149	n/a	n/a
		Pleurochrysis haptonemofera	35135	HX961231.1	n/a	n/a
		Prymnesium parvum	97485	DV101123.1	n/a	HE779830.1
SAR- Heterokonta	Ochrophyta	Eustigmatophyceae sp. Chic 10/23 P-6w	1446905	QAA11542.1	n/a	n/a
		Eustigmatophyceae sp. Bat 8/9-7w	2506144	QAA11399.1	n/a	n/a
		Eustigmatophyceae sp. Ndem 8/9T-3m6.8	2506146	QAA11820.1	n/a	n/a
		Eustigmatophyceae sp. Mont 10/10-1w	2506145	QAA11706.1	n/a	n/a
		Characiopsis acuta	2040456	QAA11276.1	n/a	n/a
		Pseudellipsoidion edaphicum	1431838	QAA11972.1	n/a	n/a
		Monodopsis sp. MarTras21	1745953	AOW70795.1	n/a	n/a
		Vischeria sp. ACOI 3415	2506143	QAA12116.1	n/a	n/a
		Vischeria sp. CAUP Q 202	1805947	AOW70869.1	n/a	n/a
		Vischeria stellata	1104407	QFR99681.1	n/a	n/a
		Trachydiscus minutus	1032745	AIB04177.1	n/a	n/a
		Nannochloropsis gaditana	72520	AFZ64286.1	n/a	n/a
		Microchloropsis salina	2511165	AGI99221.1	n/a	n/a
		Nannochloropsis granulata	43926	AGI98781.1	n/a	n/a
		Nannochloropsis limnetica	120807	AGI99281.1	n/a	n/a
		Nannochloropsis oceanica	145522	AGI99471.1	n/a	n/a
		Nannochloropsis oculata	43925	AGI99098.1	n/a	n/a
		Nannochloropsis salina CCMP1776	1027361	n/a	n/a	TFJ87034.1
		Nannochloropsis gaditana CCMP526	1093141	n/a	n/a	EKU21424.1
		Fucus spiralis	87149	AVZ00551.1	n/a	n/a
		Gonyostomum semen	375454	QBS14306.1	n/a	n/a
		Fucus vesiculosus	49266	CAX12411.1	n/a	n/a
		Bumilleriopsis filiformis	2835	P00110.1	n/a	n/a
		Laminaria digitata	80365	QEG58117.1	n/a	n/a
		Heterosigma akashiwo	2829	ABV66015.1	n/a	n/a
		Endarachne binghamiae	698476	AXC47158.1	n/a	n/a
		Sargassum thunbergii	127542	AMB49069.1	n/a	n/a
		Scytosiphon promiscuus	1403536	QDM58345.1	n/a	n/a
		Dictyopteris divaricata	156996	AQZ24992.1	n/a	n/a
		Sargassum confusum	74091	AZJ15977.1	n/a	n/a
		Laminaria solidungula	309363	QEG58172.1	n/a	n/a
		Hapterophycus canaliculatus	2567908	AXU40703.1	n/a	n/a
		Costaria costata	2872	ALF62923.1	n/a	n/a
		Sargassum hemiphyllum var. chinense	425012	QPZ94161.1	n/a	n/a
		Cladosiphon okamuranus	309737	QAY81022.1	n/a	n/a
		Pleurocladia lacustris	246121	ANS57608.1	n/a	n/a
		Sargassum fusiforme	590727	QHN51209.1	n/a	n/a
		Ectocarpus siliculosus	2880	QIE12456.1	n/a	n/a
		Coccophora langsdorfii	74099	ANS72284.1	n/a	n/a
		Saccharina latissima	309358	QKE47441.1	n/a	n/a
		Saccharina japonica	88149	AFC40092.1	n/a	n/a
		Saccharina sp. ye-B	1735275	QOV02229.1	n/a	n/a
		Lessonia spicata	1899210	QDP13889.1	n/a	n/a
		Sargassum vachellianum	1155129	AMK97210.1	n/a	n/a
		Lessonia flavicans	169771	QPP20403.1	n/a	n/a
		Petalonia fascia	2893	P00108.1	n/a	n/a
		Undaria pinnatifida	74381	AKG49943.1	n/a	n/a
		Sargassum horneri	74089	AKO62466.1	n/a	n/a
		Thalassiosira oceanica	159749	EJK71624.1	n/a	n/a
		Leptocylindrus danicus	163516	AGH28846.1	n/a	n/a
		Alaria esculenta	2889	P00109.1	n/a	n/a
		Fistulifera solaris	1519565	GAX22794.1	n/a	n/a
		Synura uvella	52557	AYO28441.1	n/a	n/a
		Chaetoceros gracilis	184592	BAC54099.1	n/a	n/a
		Pseudo-nitzschia multistriata	183589	VEU41836.1	n/a	n/a
		Thalassiosira pseudonana CCMP1335	296543	EED90825.1	n/a	n/a
		Mallomonas splendens	52552	AYO28591.1	n/a	n/a
		Fragilariopsis cylindrus CCMP1102	635003	OEU07527.1	n/a	n/a
		Vaucheria litorea	109269	ACF70972.1	n/a	n/a
		Neotessella volvocina	2419522	AYO28771.1	n/a	n/a
		Synura petersenii	52555	AYO28183.1	n/a	n/a
		Ochromonas sp. CCMP1393	420556	AIM52812.1	n/a	n/a
		Phaeodactylum tricornutum CCAP 1055/1	556484	ACI65608.1	n/a	n/a
		Phaeodactylum tricornutum	2850	BAC54097.1	n/a	n/a
		Synura sphagnicola	52556	AYO28322.1	n/a	n/a
		Sargassum natans	143165	KY206308.1	n/a	n/a
		Macrocystis pyrifera	35122	JAALFD010242610.1:86403-86717	n/a	n/a
		Chromulina nebulosa	96789	VKHJ01022060.1:4656-4399	n/a	n/a
		Chromulinospumella sphaerica	1841616	VKHF01001266.1:4119-4376	n/a	n/a
		Mallomonas annulata	52548	VKHB01000001.1:4737-4994	n/a	n/a
		Asterionellopsis glacialis	33640	WKLE02001563.1:6106-5816	n/a	n/a
		Dinobryon sp. LO226KS	1825119	VKHD01005472.1:1105-1386	n/a	n/a
		Cyclotella cryptica	29204	JABMIG010000001.1:760293-760027	n/a	n/a
		Dinobryon divergens	457357	VKHG01037176.1:11588-11911	n/a	n/a
		Ochromonas danica	2986	VKHL01000061.1:157568-157323	n/a	n/a
		Bacillariophyta sp.	2082584	JAAFKC010002635.1:557-826	n/a	n/a
		Poterioochromonas sp.	2170319	VKHI01000028.1:30877-31137	n/a	n/a
		Spumella sp.	1955568	VKHK01044855.1:601-846	n/a	n/a
		Epipyxis sp.	2003109	VKHH01005939.1:17050-16763	n/a	n/a
		Triparma laevis f. inornata	1714386	BLQM01000240.1:65642-66022	n/a	n/a
SAR- Alveolata	Dinoflagellata	Heterocapsa triquetra	66468	AAW79333.1	n/a	n/a
		Symbiodinium microadriaticum	2951	OLP80864.1	OLP91854.1	n/a
		Karlodinium veneficum	407301	n/a	n/a	EC159303.1
		Alexandrium tamarense	2926	CV554743.1	n/a	n/a
		Symbiodinium kawagutii	104179	KC942922.1	n/a	n/a
		Amphidinium carterae	2961	CF067105.1	CF065358.1	n/a
		Alexandrium catenella	2925	EX460166.1	n/a	n/a
Discoba- Euglenozoa	Euglenids	Euglena viridis		P22343.1	n/a	n/a
		Euglena gracilis		P00119.1	GDJR01031130.1	n/a
