## Supplementary table 3 for "The evolution of the cytochrome *c*_6_ family of photosynthetic electron transfer proteins"

### Sheet: Legend
Supplementary table 3: Sequence accession numbers for cytochrome c6 sequences used in figure 5 separated by taxonomic clade and organism.

### Sheet: Suppl table 3
Taxonomic clade	Organism	Sequence accessions:
		Cytochrome c6	Cytochrome c6A	Cytochrome c6B
Cyanobacteria	Gloeobacter violaceus	BA000045.2:2027275-2027607 and BA000045.2:2129049- 2128711	n/a	n/a
	Synechococcus sp. JA-2-3B-a-2-13	ABD02485	n/a	n/a
	Synechococcus sp. PCC 7502	AFY74528.1	n/a	n/a
	Pseudanabaena sp. PCC 6802	WP_026103054	n/a	WP_019500107.1
	Cyanothece sp. PCC 7425	WP_156793840.1	n/a	WP_012628878.1
	Oscillatoria sp. PCC 10802	WP_026099026.1	n/a	WP_017719943.1
	Prochlorococcus MIT 9313	WP_011129888.1	n/a	WP_011129841.1
	Synechococcus sp. CB0101	WP_010307448.1	n/a	WP_136644198.1
	Gloeomargarita lithophora	WP_071455332.1	n/a	n/a
Paulinellidae	Paulinella micropora	n/a	n/a	APP87816.1
Chlorophytes	Chlamydomonas reinhardtii	XP_001698242.1	XP_001692119.1	n/a
	Chlorella vulgaris	BAC54100.1	VJNP01000466.1:4589-4885	n/a
	Ostreococcus tauri	n/a	XM_003083825.1:205-489	n/a
Charophytes	Chlorokybus atmophyticus	n/a	HO412617.1	n/a
	Chara braunii	n/a	BFEA01000531.1:30441-30028	n/a
	Klebsormidium nitens	n/a	GAQ79230.1	n/a
	Chaetosphaeridium globosum	n/a	HO373279.1	n/a
Land plants	Marchantia polymorpha	n/a	OAE21714.1	n/a
	Physcomitrella patens	n/a	PNR42307.1	n/a
	Selaginella moellendorffi	n/a	EFJ34471.1	n/a
	Arabidopsis thaliana	n/a	AT5G45040	n/a
	Oryza sativa	n/a	EAZ04378.1	n/a
Glaucophytes	Cyanophora paradoxa	EC654637.1	n/a	EG946798.1
Red Algae	Porphyra umbilicalis	AFC39870.1	n/a	OSX80300.1
	Pyropia haitanensis	AGG36977.1	n/a	AMB37186.1
	Vertebrata lanosa	AJH66047.1	n/a	n/a
	Chondrus crispus	CCP38048.1	n/a	n/a
