## Supplementary table 4 for "The evolution of the cytochrome *c*_6_ family of photosynthetic electron transfer proteins"

### Sheet: Legend
Supplementary table 4: Taxon IDs used for eukaryotic cytochrome c6 family search. Results can be found in table 1.

### Sheet: Suppl table 4
Supergroup	Clade	Tax ID
Glaucophyta	Glaucophyta	38254
SAR - Rhizaria	Paulinella	39716
	Chlorarachniophyta	29197
Rhodophyta	Rhodophyta	2763
Viridiplantae	Chlorophyta	3041
	Streptophyta	35493
Cryptomonads	Cryptomonads	3027
Haptista	Haptophyta	2830
SAR - Heterokonta	Ochrophyta	2696291
SAR - Alveolata	Dinoflagellata	2864
Discoba - Euglenozoa	Euglenids	3035
